# Stepwise evolution of the developmental and symbiotic functions of DELLA in land plants

**DOI:** 10.64898/2026.03.02.709003

**Authors:** Katharina Melkonian, Tifenn Pellen, Katinka Bünger, Océane Thiercelin, Aurélie Le Ru, Mélanie K. Rich, Matheus E. Bianconi, Jean Keller, Pierre-Marc Delaux

## Abstract

DELLA proteins play diverse roles in development, plant-microbe interactions and stress responses, and are regulated by the hormone gibberellic acid (GA) in flowering plants. Here, we investigated the evolutionary conservation of functions of the single *DELLA* ortholog in the non-vascular model liverwort *Marchantia paleacea*, which lacks genes for perception and biosynthesis of bioactive GA. We found that GA-independent developmental phenotypes are conserved in *M. paleacea*, while neither *DELLA*, nor its close paralog *GRAS13* are involved in establishment of arbuscular mycorrhizal symbiosis. We propose that symbiosis-related functions of DELLA evolved and have been maintained in vascular plants because GA-dependent regulation offered an additional, systemic, control layer on symbiosis.
