## Supplementary material for "Stepwise evolution of the developmental and symbiotic functions of DELLA in land plants": Table S3

### Sheet: plant_genomics_database-Dbconte
species	clade	order	family	genome source
Amborella_trichopoda	Angiosperms	Amborellales	Amborellaceae	10.1126/science.1241089
Apostasia_shenzhenica	Angiosperms	Asparagales	Orchidaceae	10.1038/nature23897
Arabidopsis_thaliana	Angiosperms	Brassicales	Brassicaceae	10.1093/nar/gkr1090
Medicago_truncatula	Angiosperms	Fabales	Fabaceae	10.1038/s41477-018-0286-7
Oryza_sativa	Angiosperms	Poales	Poaceae	10.1093/nar/gkl976
Solanum_lycopersicum	Angiosperms	Solanales	Solanaceae	10.1038/s41586-022-04808-9
Vaccinium_darrowii	Angiosperms	Ericales	Ericaceae	10.1038/s41438-021-00641-9
Zea_mays	Angiosperms	Poales	Poaceae	10.1105/tpc.16.00353
Pinus_lambertiana	Gymnosperms	Pinales	Pinaceae	10.1534/g3.117.040055
Sequoiadendron_giganteum	Gymnosperms	Cupressales	Cupressaceae	10.1534/g3.120.401612
Azolla_filiculoides	Monilophytes	Salviniales	Salviniaceae	10.1038/s41477-018-0188-8
Ceratopteris_richardii	Monilophytes	Polypodiales	Pteridaceae	10.1038/s41477-022-01226-7
Diphasiastrum_complanatum	Lycophytes	Lycopodiales	Lycopodiaceae	10.1073/pnas.2312607121
Isoetes_taiwanensis	Lycophytes	Isoetales	Isoetaceae	10.1038/s41467-021-26644-7
Anthoceros_agrestis	Hornworts	Anthocerotales	Anthocerotaceae	10.1038/s41477-020-0618-2
Leiosporoceros_dussii	Hornworts	Leiosporocerotales	Leiosporocerotaceae	10.1038/s41477-024-01883-w
Megaceros_flagellaris	Hornworts	Dendrocerotales	Dendrocerotaceae	10.1038/s41477-024-01883-w
Notothylas_yunnanensis	Hornworts	Notothyladales	Notothyladaceae	10.1038/s41588-025-02325-9
Blasia_pusilla	Liverworts	Blasiales	Blasiaceae	10.1038/s41588-025-02325-9
Calypogeia_fissa	Liverworts	Jungermanniales	Calypogeiaceae	10.1101/2025.04.01.646537
Marchantia_paleacea	Liverworts	Marchantiales	Marchantiaceae	10.1126/science.abg0929
Marchantia_polymorpha	Liverworts	Marchantiales	Marchantiaceae	10.1016/j.cub.2019.12.015
Fontinalis_antipyretica	Mosses	Hypnales	Fontinalaceae	10.5524/100748
Physcomitrium_patens	Mosses	Funariales	Funariaceae	10.1111/tpj.13801
Takakia_lepidozioides	Mosses	Takakiales	Takakiaceae	10.1016/j.cell.2023.07.003
Polytrichum_commune	Mosses	Polytrichales	Polytrichaceae	10.1038/s41588-025-02325-9
