## Supplementary material for "Stepwise evolution of the developmental and symbiotic functions of DELLA in land plants": Table S1

### Sheet: ST1
Supplementary Table S1. List of goldengate constructs used in this study.
Plasmids used in GoldenGate clonings (Engler et al 2014)
Name	Description
EC41722	L1M-ELE-1
EC41744	L1M-ELE-2		At	Arabidopsis thaliana
EC41766	L1M-ELE-3		Mpa	Marchantia paleacea
EC41780	L1M-ELE-4		Mpo	Marchantia polymorpha
EC47802	L1M-R1 vector
EC47811	L1M-R2 vector
EC47822	L1M-R3 vector
EC47831	L1M-R4 vector
EC50507	pL2V vector
	Reference number	Construct	Experiment	Backbone	Position 1	Position 2	Position 3	Position 4	Position 5
L2 expression vectors	2PMD_132	pL2B-HYG-EmptyVector	EV in Marchantia paleacea	pL2V-EC50507	L1M-R1-35Spro:HYG-Tnos	L1M-ELE-1
	2PMD_775	pL2B-HYG-pMpaEF1a:AtCas9-pMpaU6-1:MpaDELLA-CRISPR2	CRISPR in Marchantia paleacea	pL2V-EC50507	L1M-R1-35Spro:HYG-Tnos	1PMD_527_L1M-R2-MpoEF1apro:AtCas9:NLS	1PMD_759_L1M-R3-pMpaU6-1:MpaDELLA 3 sgRNA-tRNAP	1PMD_764_L1M-R4-pMpaU6-1:MpaDELLA 4 sgRNA-tRNAP	L1M-ELE-4
	2PMD_778	pL2B-HYG-pMpaEF1a:AtCas9-pMpaU6-1:MpaDELLA-CRISPR5	CRISPR in Marchantia paleacea	pL2V-EC50507	L1M-R1-35Spro:HYG-Tnos	1PMD_527_L1M-R2-MpoEF1apro:AtCas9:NLS	1PMD_762_L1M-R3-pMpaU6-1:MpaDELLA 9 sgRNA-tRNAP	1PMD_767_L1M-R4-pMpaU6-1:MpaDELLA 10 sgRNA-tRNAP	L1M-ELE-4
	2PMD_1017	pL2B-HYG-pMpaDELLA:GUS	promoter-reporter assay in Marchantia paleacea	pL2V-EC50507	L1M-R1-35Spro:HYG-Tnos	1PMD_1008_L1M-R2-pMpaDELLA-GUS-T35S	L1M-ELE-2
	2PMD_1273	pL2B-HYG-pMpaEF1a:AtCas9-pMpaU6-1:MpaGRAS13-CRISPR1	CRISPR in Marchantia paleacea	pL2V-EC50507	L1M-R1-35Spro:HYG-Tnos	1PMD_527_L1M-R2-MpoEF1apro:AtCas9:NLS	1PMD_1272_L1M-R3-pMpaU6-1:MpaGRAS13-1 sgRNA-tRNAP	1PMD_1273_L1M-R4-pMpaU6-1:MpaGRAS13-4 sgRNA-tRNAP	L1M-ELE-4
	2PMD_1274	pL2B-HYG-pMpaEF1a:AtCas9-pMpaU6-1:MpaGRAS13-MpaDELLA_CRISPR1	CRISPR in Marchantia paleacea	pL2V-EC50507	L1M-R1-35Spro:HYG-Tnos	1PMD_527_L1M-R2-MpoEF1apro:AtCas9:NLS	1PMD_1272_L1M-R3-pMpaU6-1:MpaGRAS13-1 sgRNA-tRNAP	1PMD_767_L1M-R4-pMpaU6-1:MpaDELLA 10 sgRNA-tRNAP	L1M-ELE-4
	Reference number	Construct	Experiment	Backbone	Position 1	Position 2	Position 3	Position 4
L1	EC15030	L1M-R1-35Spro:HYG-Tnos	selection marker for Marchantia paleaceas stable lines	EC47802-L1M-R1 vector	pL0M-PU-35Spro	pL0M-SC-Hygromycin		tNOS
	1PMD_204	L1M-R3-MpaU6-1pro:sgRNA-tRNAP	CRISPR in Marchantia paleacea	EC47822-L1M-R3 vector	pL0M-PUSCT-MpaU6-1pro-sgRNA-tRNAP-scaffold
	1PMD_205	L1M-R4-MpaU6-1pro:sgRNA-tRNAP	CRISPR in Marchantia paleacea	EC47831-L1M-R4 vector	pL0M-PUSCT-MpaU6-1pro-sgRNA-tRNAP-scaffold
	1PMD_527	L1M-R2-MpoEF1apro:AtCas9:NLS	CRISPR in Marchantia paleacea	EC47811-L1M-R2 vector	pL0M-PU-MpoEF1apro	pL0M-S-NLS	pL0M-C-AtCas9	t35S
	1PMD_759	L1M-R3-pMpaU6-1:MpaDELLA 3 sgRNA-tRNAP	CRISPR in Marchantia paleacea	L1M-R3-MpaU6-1pro:sgRNA-tRNAP	953-954
	1PMD_762	L1M-R3-pMpaU6-1:MpaDELLA 9 sgRNA-tRNAP	CRISPR in Marchantia paleacea	L1M-R3-MpaU6-1pro:sgRNA-tRNAP	965-966
	1PMD_764	L1M-R4-pMpaU6-1:MpaDELLA 4 sgRNA-tRNAP	CRISPR in Marchantia paleacea	L1M-R4-MpaU6-1pro:sgRNA-tRNAP	955-956
	1PMD_767	L1M-R4-pMpaU6-1:MpaDELLA 10 sgRNA-tRNAP	CRISPR in Marchantia paleacea	L1M-R4-MpaU6-1pro:sgRNA-tRNAP	967-968
	1PMD_1008	L1M-R2-pMpaDELLA-GUS-T35S	promoter-reporter assay in Marchantia paleacea	EC47811-L1M-R2 vector	ERC0001_pL0M-PU-pMpaDELLA (2kb)	pL0M-SC-GUS-1-75111	t35S
	1PMD_1272	L1M-R3-pMpaU6-1:MpaGRAS13-1 sgRNA-tRNAP	CRISPR in Marchantia paleacea	L1M-R3-MpaU6-1pro:sgRNA-tRNAP	1893-1894
	1PMD_1273	L1M-R4-pMpaU6-1:MpaGRAS13-4 sgRNA-tRNAP	CRISPR in Marchantia paleacea	L1M-R4-MpaU6-1pro:sgRNA-tRNAP	1899-1900
	Reference number	Name	Sequence cloned (in small letters golden gate fusion sites)
L0	EC15058	pL0M-PU-35Spro	See Vernié et al 2025
	EC15101	pL0M-S-NLS	See Vernié et al 2025.
	EC15748	pL0M-C-AtCas9	See Vernié et al 2025.
	EC10785	pL0M-PU-MpoEF1apro	See Vernié et al 2025.
	EC15069	pL0M-SC-Hygromycin	See Vernié et al 2025.
	EC75111	pL0M-SC-GUS	See Vernié et al 2025.
	EC41421	tNOS	See Vernié et al 2025.
	EC41414	t35S	See Vernié et al 2025.
	EC89058	pL0M-PUSCT-MpaU6-1-sgRNA-tRNAP-scaffold	See Vernié et al 2025.
	EC11095	pL0M-PUSCT-pMpU6-1-sgRNA-tRNAP-scaffold	See Vernié et al 2025.
	ERC0001	pL0M-PU-pMpaDELLA (2kb)	ggagAGTGAGTTATGGGAAGGCCGGCTCCAGGTTTCAGCGGGAGGGAAGGCTGGTGGAGACAAGATGCGGATGATAAAAGGTCAGTTGTTTATGAGAAGGGATGTGAATTGGGCGGCACAGCTGAACTCGGGCAGCCGGCCGGCGGGAGAGGAGCTGCCGATGCTTTCCTCGACTTGCTGCTGCCCATCCCATCCATGGAGCTGGGGCCACATGGCAGATCACAGACTTGGGCTACAACCACCCATGTCCCTGCTCCTCCCGGAATATGCTGCGCTGCCAACTCCATCCATAGGTGAAACAGCAAAGCAGGCACTCAGCTCGTTTACCTCGCCTGCCTCGCCCTGCAAGGGGTTTTGAGAGAGAGAATGAAAAAATAATGCATCGAGGTTGCTCTTCGG…
Primers used to create SgRNA
953	MpaDELLA CRISPR 3 REV	aaacCTGTGATGTCTGTACTGAGGC
954	MpaDELLA CRISPR 3 FWD	cataGCCTCAGTACAGACATCACAG
955	MpaDELLA CRISPR 4 REV	aaacGTCCCTCTTCTTCTTCCGCC
956	MpaDELLA CRISPR 4 FWD	cataGGCGGAAGAAGAAGAGGGAC
965	MpaDELLA CRISPR 9 REV	aaacAGTACCGTGTCGAGCTGCTGC
966	MpaDELLA CRISPR 9 FWD	cataGCAGCAGCTCGACACGGTACT
967	MpaDELLA CRISPR 10 REV	aaacAAGATTAGAGCAGCAGCTCGC
968	MpaDELLA CRISPR 10 FWD	cataGCGAGCTGCTGCTCTAATCTT
1893	MpaGRAS13-guide 1-R	aaacCATTGGCGTAGGGAGACTGAC
1894	MpaGRAS13-guide 1-F	cataGTCAGTCTCCCTACGCCAATG
1899	MpaGRAS13-guide 4-R	cataGCCAGGGCTCATTGACGACGA
1900	MpaGRAS13-guide 4-F	aaacTCGTCGTCAATGAGCCCTGGC
